# SYRINGAE: A web-based application for *Pseudomonas syringae* isolate characterization

**DOI:** 10.1101/2022.11.04.515192

**Authors:** Chad Fautt, Estelle Couradeau, Kevin L. Hockett

## Abstract

The *Pseudomonas syringae* species complex (PSSC) is a diverse group of plant pathogens with a collective host range encompassing almost every food crop grown throughout the world. As a threat to global food security, rapid detection and characterization of epidemic and emerging pathogenic lineages is essential. However, phylogenetic identification and prediction of virulence is often complicated by an unclarified taxonomy and the diversity of virulence factor repertoires carried by PSSC isolates. To address these issues, we have built SYRINGAE (www.syringae.org), a web-based phylogenetic placement and functional inference pipeline for PSSC. SYRINGAE contains a comprehensive phylogeny of 2,161 quality-checked genome assemblies annotated with 120 virulence genes. From this dataset, naïve Baye classification models trained from life identification numbers (LINs) and common marker gene sequences can be used for accurate identification of isolates. SYRINGAE efficiently articulates taxonomical and functional data generated over the last several decades on PSSC and constitutes a unique tool tailored towards the rapid characterization of PSSC emerging strains of concern.
