## Supplemental table 1 for "SYRINGAE: A web-based application for *Pseudomonas syringae* isolate characterization"

accession	PG
GCF_000172895.1	1a
GCF_001910465.1	1b
GCF_000145825.2	2a
GCF_003698965.1	2b
GCF_000177515.1	2c
GCF_003205905.1	2d
GCF_000012205.1	3
GCF_000156995.2	4
GCF_016599635.1	5
GCF_008692855.1	6
GCF_000452485.1	7
GCF_000452825.1	9
GCF_000452665.1	10a
GCF_000452785.1	10b
GCF_900104015.1	11
GCF_000452865.1	13
